# Comparative pathogenicity of SARS-CoV-2 Omicron subvariants including BA.1, BA.2, and BA.5

**DOI:** 10.1101/2022.08.05.502758

**Authors:** Tomokazu Tamura, Daichi Yamasoba, Yoshitaka Oda, Jumpei Ito, Tomoko Kamasaki, Naganori Nao, Rina Hashimoto, Yoichiro Fujioka, Rigel Suzuki, Lei Wang, Hayato Ito, Izumi Kimura, Isao Yokota, Mai Kishimoto, Masumi Tsuda, Hirofumi Sawa, Kumiko Yoshimatsu, Yusuke Ohba, Yuki Yamamoto, Tetsuharu Nagamoto, Jun Kanamune, The Genotype to Phenotype Japan (G2P-Japan) Consortium, Keita Matsuno, Kazuo Takayama, Shinya Tanaka, Kei Sato, Takasuke Fukuhara

## Abstract

Unremitting emergence of severe acute respiratory syndrome coronavirus 2 (SARS-CoV-2) variants imposes us to continuous control measurement. Given the rapid spread, new Omicron subvariant named BA.5 is urgently required for characterization. Here we analyzed BA.5 with the other Omicron variants BA.1, BA.2, and ancestral B.1.1 comprehensively. Although *in vitro* growth kinetics of BA.5 is comparable among the Omicron subvariants, BA.5 become much more fusogenic than BA.1 and BA.2. The airway-on-a-chip analysis showed that the ability of BA.5 to disrupt the respiratory epithelial and endothelial barriers is enhanced among Omicron subvariants. Furthermore, in our hamster model, *in vivo* replication of BA.5 is comparable with that of the other Omicrons and less than that of the ancestral B.1.1. Importantly, inflammatory response against BA.5 is strong compared with BA.1 and BA.2. Our data suggest that BA.5 is still low pathogenic compared to ancestral strain but evolved to induce enhanced inflammation when compared to prior Omicron subvariants.
