## Supplemental Table 1 for "Comparative pathogenicity of SARS-CoV-2 Omicron subvariants including BA.1, BA.2, and BA.5"

### Sheet: Sheet1
Supplementary Table 1. Primer sets used for quantifying host genes of hamsters.
Host gene	Forward primer	Reverse primer
CXCL10	GCCATTCATCCACAGTTGACA	CATGGTGCTGACAGTGGAGTCT
IL-6	CCTGAAAGCACTTGAAGAATTCC	GGTATGCTAAGGCACAGCACACT
ISG15	AAAGCCTACAGCCATGACCT	TTAGTCAGGGGCACCAGGAA
MX-1	GCGCTTCCAGACTCTTCTGA	CCTAAGATACATGCGATGGCG
RPL18	GTTTATGAGTCGCACTAACCG	TGTTCTCTCGGCCAGGAA
