## Supplemental Table 2 for "Comparative pathogenicity of SARS-CoV-2 Omicron subvariants including BA.1, BA.2, and BA.5"

### Sheet: Sheet2
Supplementary Table 2. Mutations in Omicron subvariants.
Strain namea	Positionb	REF	ALT	Quality score	Depth in REF	Depth in ALT	Variant type	Gene	Amino acid change
B.1.1 (EPI_ISL_479681)	14408	C	T	225	0	190	missense_variant	NSP12	P303L
BA.1 (EPI_ISL_7418017)	10448	CC	TA	225	0	218	missense_variant	NSP5	P132Y
	11750	C	T	159	177	56	missense_variant	NSP6	L260F
	20486	A	C	222	76	86	missense_variant	NSP15	K289T
BA.5 (EPI_ISL_12812500)	2388	C	T	228	2	227	missense_variant	NSP2	T528I
	11750	C	T	222	140	104	missense_variant	NSP6	L260F
a No mutation was detected in BA.2 (PI_ISL_9595859).
b refer the amino acid sequence of SARS-CoV-2 Wuhan-Hu-1 (NC_045512.2)
